# Slaying the last unicorn - discovery of histones in the microalga *Nanochlorum eucaryotum*

**DOI:** 10.1101/2020.10.22.350256

**Authors:** Valerie WC Soo, Tobias Warnecke

## Abstract

Histones are the principal constituents of eukaryotic chromatin. The four core histones (H2A, H2B, H3, and H4) are conserved across sequenced eukaryotic genomes and therefore thought to be universal to eukaryotes. In the early 1980s, however, a series of biochemical investigations failed to find evidence for histones or nucleosomal structures in the microscopic green alga *Nanochlorum eucaryotum*. If true, derived histone loss in this lineage would constitute an exceptional case that might help us further understand the principles governing eukaryotic gene regulation. To substantiate these earlier reports of histone loss in *N. eucaryotum,* we sequenced, assembled and quantified its transcriptome. Following a systematic search for histone-fold domains in the assembled transcriptome, we detect orthologs to all four core histones. We also find histone mRNAs to be highly expressed, comparable to the situation in other eukaryotes. Finally, we obtain characteristic protection patterns when *N. eucaryotum* chromatin is subjected to micrococcal nuclease digestion, indicating widespread formation of nucleosomal complexes *in vivo.* We conclude that previous reports of missing histones in *N. eucaryotum* were mistaken. By all indications, *N. eucaryotum* has histone-based chromatin characteristic of most eukaryotes.
