## Supplementary material for "Slaying the last unicorn - discovery of histones in the microalga *Nanochlorum eucaryotum*": Table S1

### Sheet: best_hits
				Table S1.
ID	HMMER Eval	Translated polypeptide sequence	Size in amino acids	Top hit in blastp search (nr) Eval	Eval	Overlap	Identity	Top hit in blastp search (Trebouxiophyceae)	Eval	Overlap	identity	Top hit in blastp search (Chlorella variabilis)	Eval	Overlap	identity
TRINITY_DN82006_c0_g2_i1	1.2e-50	MARTKQTARKSTGGKAPRKQLATKAARkSAPATGGVKKPHRYRPGTVALREIRKYQKSTELLIRKLPFQRLVREIAQDFKTDLRFQSSAVLALQEAAEAYLVGLFEDTNLCAIHAKRVTIMPKDIQLARRIR	132	hypothetical protein CHLNCDRAFT_141512 [Chlorella variabilis]	2e-89	1	1	hypothetical protein CHLNCDRAFT_141512 [Chlorella variabilis]	6e-93	1	1	hypothetical protein CHLNCDRAFT_141512 [Chlorella variabilis]	6e-93	1	1
TRINITY_DN79798_c0_g1_i4	7.5e-34	MARTQQKQKSPNSKKAAKKAAGSYADQAAKRPHRFRPGTVALREIRRYQRSTDLLIRKLPFARLVVKEITNnLLPVPFRWTAEGLLALQEATEDFLVHLLEDCNLCAIHAKRVTIMPKDMQLARRIR	127	histone H3 [Micractinium conductrix]	7e-58	1	0.7279	histone H3 [Micractinium conductrix]	2e-61	1	0.7279	hypothetical protein CHLNCDRAFT_20865 [Chlorella variabilis]	1e-60	0.76	0.8866
TRINITY_DN82207_c1_g1_i18	1.2e-09	TPSKSIKAAIRRlipgktQETKKTRASQTTSIKAVKKPKPKPKPKSKSKRNETYKTYLYKVLKQIHPDLGVSSQAMGILNDFVSDIYERLVKDAVRAQRlRGKTKTLTASDFQTAVRL	118	histone H2B 1/2-like [Sparus aurata]	5e-23	0.72	0.5465	histone H2B [Trebouxia sp. A1-2]	1e-20	0.72	0.4767	hypothetical protein CHLNCDRAFT_48411 [Chlorella variabilis]	1e-20	0.56	0.5522
TRINITY_DN81523_c1_g1_i4	2.9e-12	QIKPNKFSSKMAPTSGKKPTKKVVKKADKSSKKSKKGVESYKLYIFKVLKQVHPDTGISSKAMAILNSFIADMFEKIASSASQLSRVNKKPTLTSREIQTAVRL	104	Histone H2B.5 [Auxenochlorella protothecoides]	4e-39	0.9	0.7556	Histone H2B.5 [Auxenochlorella protothecoides]	1e-42	0.9	0.7556	hypothetical protein CHLNCDRAFT_23970 [Chlorella variabilis]	2e-43	0.9	0.8265
TRINITY_DN80260_c0_g1_i1	3.9e-15	KAPAKKTAKKVAEKRGARKKAASKAETYKIYIYKVLKQVHPDTGISSKAMSIMNSFINDIFDKIAVETGNLARYNKKPTVTSREIQTSVRL	91	Histone H2B.2 [Auxenochlorella protothecoides]	2e-43	0.83	0.9211	Histone H2B.2 [Auxenochlorella protothecoides]	6e-47	0.83	0.9211	hypothetical protein CHLNCDRAFT_37593 [Chlorella variabilis]	2e-47	0.84	0.9351
TRINITY_DN82021_c0_g2_i3	3e-15	DKKKPISRSQRAGLQFPVGRIHRLLKSRATSNGRVGATAAVYSAAILEYLTAEVLELAGNASKDLKVKRITPRHLQLAIRGD	82	probable histone H2A variant 3 isoform X1 [Abrus precatorius]	2e-49	1	0.9756	hypothetical protein CHLNCDRAFT_133450 [Chlorella variabilis]	3e-51	1	0.9512	hypothetical protein CHLNCDRAFT_133450 [Chlorella variabilis]	3e-51	1	0.9512
TRINITY_DN79881_c0_g1_i1	0.00076	LVKKIMSLDPDVIRISGDGLKAATKATDLFIQLLAKKSGSVAKSYKRRTIKFSDMETAAKR	61	hypothetical protein COCSUDRAFT_40465 [Coccomyxa subellipsoidea C-169]	3e-10	0.98	0.5333	hypothetical protein COCSUDRAFT_40465 [Coccomyxa subellipsoidea C-169]	8e-14	0.98	0.5333	no hit	NA	NA	NA
TRINITY_DN81596_c0_g1_i1	0.00018	GVKRISAGIYDEAPAALKQWLTNIVKDACILAEHAKRFTITTNDILMALK	50	histone-fold-containing protein [Ascodesmis nigricans]	2e-11	1	0.5	hypothetical protein H632_c1781p1 [Helicosporidium sp. ATCC 50920]	1e-12	1	0.52	hypothetical protein CHLNCDRAFT_139973 [Chlorella variabilis]	5e-13	1	0.52
*Top hit based on Evalue
